# Community diversity favors coexistence between bacteria and parasitic bacteriophages

**DOI:** 10.64898/2026.07.21.739906

**Authors:** Michael Blazanin, William An, Abraham B. Tolkoff, Paul E. Turner

## Abstract

Microbial communities often contain diverse bacteria and their specific viruses (bacteriophages). Lytic phages frequently select for host bacteria to evolve resistance, in-turn threatening phage extinction. However, in nature phage-bacteria interactions do not occur in isolation, but within complex communities containing other species. To test how community context can alter resistance evolution and phage persistence, we experimentally evolved *Pseudomonas aeruginosa* bacteria and a *Pseudomonas*-targeting phage with and without a community representing a cystic fibrosis disease pulmonary infection. Phages selected for rapid evolution of receptor-mediated resistance, regardless of community context. However, susceptible bacteria often persisted due to resistance-growth trade-offs. A diverse community favored increased frequencies of susceptibility, fueling higher phage densities and fewer phage extinctions. Our findings show that community complexity can constrain the evolution of phage resistance in bacteria, promoting host-parasite coexistence and fostering microbial diversity.
