## Supplementary material for "Community diversity favors coexistence between bacteria and parasitic bacteriophages": Table S1

Timepoint	Pop	Isol	Treat_C	Treat_P	EOP_avg	Plaque_morphology	resis_cat	twitch_cat	mut_in_pilus	mut_in_biofilm	mut_in_mutator	mut_in_other
1	3	1	All bacteria	Phage added	8.33E-06	None	resis	none	snp_nonsynonymous [pilN (R->W)]	NA	NA	NA
1	4	1	All bacteria	Phage added	8.33E-06	None	resis	none	small_indel_frameshift [pilO (20bp DEL)]	NA	NA	snp_nonsynonymous [AAA domain-containing protein (A->T)]
1	4	3	All bacteria	Phage added	0.557564103	Clear	suscep	none	NA	NA	NA	NA
1	5	1	All bacteria	Phage added	8.33E-06	None	resis	none	small_indel_inframe [pilT (12bp DEL)]	NA	NA	NA
1	6	1	All bacteria	Phage added	8.33E-06	None	resis	none	snp_nonsynonymous [pilB (D->A)]	NA	NA	snp_synonymous [tssF (G->G)]
1	7	1	All bacteria	Phage added	8.33E-06	None	resis	none	small_indel_frameshift [pilQ (1bp DEL)]	NA	NA	NA
1	8	1	All bacteria	Phage added	8.33E-06	None	resis	none	snp_nonsense [pilN (E->*)]	NA	NA	NA
1	9	1	All bacteria	Phage added	8.33E-06	None	resis	none	snp_nonsense [pilT (E->*)]	NA	NA	NA
1	10	1	All bacteria	Phage added	8.33E-06	None	resis	none	small_indel_frameshift [pilM (1bp DEL)]	NA	NA	NA
2	3	1	All bacteria	Phage added	8.33E-06	None	resis	none	small_indel_inframe [pilT (12bp DEL)]	NA	NA	NA
2	4	1	All bacteria	Phage added	8.33E-06	None	resis	none	small_indel_frameshift [pilY1 (1bp DEL)]	NA	NA	NA
2	5	1	All bacteria	Phage added	0.046779726	Cloudy	part	none	small_indel_frameshift [pilS (1bp DEL)]	NA	NA	NA
2	5	2	All bacteria	Phage added	8.33E-06	None	resis	none	large_deletion [pilU|pilT (1215bp DEL)]	NA	NA	NA
2	6	1	All bacteria	Phage added	8.33E-06	None	resis	none	small_indel_frameshift [pilY1 (nt GC->A)]	NA	NA	NA
2	7	1	All bacteria	Phage added	8.33E-06	None	resis	none	snp_nonsense [pilQ (S->*)]	NA	NA	NA
2	8	1	All bacteria	Phage added	8.33E-06	None	resis	none	small_indel_inframe [pilT (12bp DEL)]	NA	NA	NA
2	9	1	All bacteria	Phage added	8.33E-06	None	resis	none	snp_nonsense [pilQ (Y->*)]	NA	NA	NA
2	9	5	All bacteria	Phage added	0.023855801	Cloudy	part	none	snp_nonsense [pilP (E->*)]	NA	NA	NA
2	10	1	All bacteria	Phage added	8.33E-06	None	resis	none	snp_nonsynonymous [pilT (G->C)]	NA	NA	NA
4	3	1	All bacteria	Phage added	8.33E-06	None	resis	none	small_indel_inframe [pilT (12bp DEL)]	NA	NA	small_indel_inframe [Serotype 010 putative O-antigen biosynthesis gene cluster, partial sequence (1bp INS)]
4	4	1	All bacteria	Phage added	8.33E-06	None	resis	none	small_indel_frameshift [pilQ (8bp INS)]	NA	NA	small_indel_frameshift [wecC (1bp DEL)]
4	5	1	All bacteria	Phage added	8.33E-06	None	resis	none	small_indel_inframe [pilM (1bp INS)]	NA	NA	NA
4	5	3	All bacteria	Phage added	3.75E-05	Cloudy	part	none	snp_nonsynonymous [pilT (V->G)]	NA	NA	NA
4	6	1	All bacteria	Phage added	8.33E-06	None	resis	none	snp_nonsynonymous [pilB (D->A)]	NA	NA	NA
4	7	1	All bacteria	Phage added	8.33E-06	None	resis	none	snp_nonsense [pilM (Q->*)]	NA	NA	snp_nonsynonymous [lasR (V->M)]
4	8	1	All bacteria	Phage added	8.33E-06	None	resis	none	snp_nonsynonymous [pilB (N->K)]	NA	NA	NA
4	9	1	All bacteria	Phage added	8.33E-06	None	resis	none	snp_nonsense [pilC (E->*)]	NA	NA	NA
4	10	1	All bacteria	Phage added	8.33E-06	None	resis	none	snp_nonsynonymous [pilT (H->R)]	NA	NA	NA
8	3	1	All bacteria	Phage added	8.33E-06	None	resis	none	small_indel_frameshift [pilM (4bp DEL)]	snp_nonsynonymous [morA (M->I)]	NA	NA
8	4	1	All bacteria	Phage added	8.33E-06	None	resis	none	small_indel_frameshift [pilT (1bp DEL)]	NA	NA	snp_intergenic_intergenic [(intergenic nt T->G)]
8	5	1	All bacteria	Phage added	8.33E-06	None	resis	none	NA	snp_nonsynonymous [morA (M->V)]	NA	snp_intergenic_intergenic [(intergenic nt G->A)]
8	6	1	All bacteria	Phage added	8.33E-06	None	resis	none	NA	snp_nonsynonymous [wspF (A->E)]	NA	small_indel_intergenic [(intergenic 1bp INS)]
8	7	1	All bacteria	Phage added	8.33E-06	None	resis	none	small_indel_inframe [pilT (12bp DEL)]	snp_nonsynonymous [morA (L->Q)]	NA	NA
8	8	1	All bacteria	Phage added	8.33E-06	None	resis	none	snp_nonsynonymous [pilT (C->F)]	snp_nonsynonymous [wspE (V->E)]	NA	NA
8	9	1	All bacteria	Phage added	8.33E-06	None	resis	none	small_indel_frameshift [pilB (14bp INS)]	snp_nonsynonymous [wspA (V->G)]	NA	NA
8	10	1	All bacteria	Phage added	8.33E-06	None	resis	none	NA	NA	NA	NA
8	10	3	All bacteria	Phage added	0.139643757	Cloudy	part	intermediate	snp_nonsynonymous [pilC (L->P)]	small_indel_frameshift [morA (30bp INS)]	NA	NA
1	3	1	Pseudomonas only	Phage added	8.33E-06	None	resis	none	small_indel_frameshift [pilN (1bp DEL)]	NA	NA	large_deletion [Filamentous haemagglutinin FhaB/tRNA nuclease CdiA-like TPS domain-containing protein (729bp DEL)]
1	4	1	Pseudomonas only	Phage added	8.33E-06	None	resis	none	snp_nonsense [pilB (Y->*)]	NA	NA	NA
1	5	1	Pseudomonas only	Phage added	0.719271096	Clear	suscep	full	NA	NA	NA	NA
1	5	2	Pseudomonas only	Phage added	8.33E-06	None	resis	full	NA	NA	NA	NA
1	6	1	Pseudomonas only	Phage added	8.33E-06	None	resis	none	small_indel_frameshift [pilT (1bp DEL)]	NA	NA	NA
1	7	1	Pseudomonas only	Phage added	8.33E-06	None	resis	none	small_indel_inframe [pilT (12bp DEL)]	NA	NA	NA
1	8	1	Pseudomonas only	Phage added	8.33E-06	None	resis	none	snp_nonsynonymous [pilT (G->E)]	NA	NA	NA
1	8	5	Pseudomonas only	Phage added	0.096916667	Cloudy	part	none	small_indel_frameshift [pilX (2bp DEL)]	NA	NA	NA
1	9	3	Pseudomonas only	Phage added	8.33E-06	None	resis	none	snp_nonsynonymous [pilQ (G->S)]	NA	NA	NA
1	9	4	Pseudomonas only	Phage added	0.002910871	Cloudy	part	NA	snp_nonsynonymous [pilT (N->K)]	NA	NA	NA
1	10	1	Pseudomonas only	Phage added	8.33E-06	None	resis	intermediate	snp_nonsense [pilQ (Y->*)]	NA	NA	small_indel_intergenic [Solute-binding protein family 3/N-terminal domain-containing protein|NA (intergenic 5bp INS)]
2	3	1	Pseudomonas only	Phage added	8.33E-06	None	resis	none	small_indel_frameshift [pilN (1bp DEL)]	NA	NA	NA
2	4	1	Pseudomonas only	Phage added	8.33E-06	None	resis	none	small_indel_inframe [pilT (12bp DEL)]	NA	NA	NA
2	5	1	Pseudomonas only	Phage added	8.33E-06	None	resis	none	small_indel_inframe [pilT (15bp DEL)]	NA	NA	NA
2	5	3	Pseudomonas only	Phage added	0.073922373	Cloudy	part	none	small_indel_frameshift [pilS (1bp DEL)]	NA	NA	NA
2	6	1	Pseudomonas only	Phage added	8.33E-06	None	resis	none	NA	NA	NA	small_indel_intergenic [(intergenic 1bp INS)]
2	7	1	Pseudomonas only	Phage added	8.33E-06	None	resis	none	small_indel_inframe [pilT (12bp DEL)]	NA	NA	NA
2	7	5	Pseudomonas only	Phage added	0.000259449	Cloudy	part	none	small_indel_inframe [pilM (3bp DEL)]	NA	NA	NA
2	8	1	Pseudomonas only	Phage added	8.33E-06	None	resis	none	snp_nonsynonymous [pilT (G->E)]	NA	NA	NA
2	8	5	Pseudomonas only	Phage added	0.120194444	Cloudy	part	none	small_indel_inframe [pilY1 (1bp INS)]	NA	NA	NA
2	9	1	Pseudomonas only	Phage added	8.33E-06	None	resis	none	snp_nonsynonymous [pilT (N->K)]	NA	NA	NA
2	10	1	Pseudomonas only	Phage added	8.33E-06	None	resis	none	snp_nonsynonymous [pilT (H->R)]	NA	NA	NA
2	10	6	Pseudomonas only	Phage added	0.00267751	Cloudy	part	none	snp_nonsynonymous [pilT (R->P)]	NA	NA	NA
4	3	1	Pseudomonas only	Phage added	8.33E-06	None	resis	none	NA	NA	NA	small_indel_inframe [Serotype 010 putative O-antigen biosynthesis gene cluster, partial sequence (1bp INS)]; snp_intergenic_intergenic [(intergenic nt C->A)]
4	4	1	Pseudomonas only	Phage added	8.33E-06	None	resis	none	small_indel_frameshift [pilQ (8bp INS)]	NA	NA	NA
4	4	3	Pseudomonas only	Phage added	0.603106061	Clear	suscep	full	NA	NA	NA	NA
4	5	1	Pseudomonas only	Phage added	0.078791518	Cloudy	part	none	small_indel_frameshift [pilS (1bp DEL)]	NA	NA	small_indel_frameshift [Similar to Glycosyl transferases group 1 (1bp DEL)]
4	5	2	Pseudomonas only	Phage added	8.33E-06	None	resis	none	small_indel_frameshift [pilS (1bp DEL)]	NA	NA	NA
4	6	1	Pseudomonas only	Phage added	8.33E-06	None	resis	none	snp_nonsynonymous [pilT (G->D)]	NA	NA	snp_intergenic_intergenic [(intergenic nt T->C)]; snp_intergenic_intergenic [(intergenic nt T->G)]
4	6	3	Pseudomonas only	Phage added	0.512518717	Clear	suscep	full	NA	NA	NA	NA
4	7	1	Pseudomonas only	Phage added	8.33E-06	None	resis	none	small_indel_inframe [pilT (15bp DEL)]	snp_nonsynonymous [morA (M->I)]	NA	NA
4	7	6	Pseudomonas only	Phage added	0.006016608	Cloudy	part	none	snp_nonsynonymous [pilT (P->H)]	NA	NA	NA
4	8	1	Pseudomonas only	Phage added	8.33E-06	None	resis	none	small_indel_inframe [pilT (15bp DEL)]	NA	NA	NA
4	8	3	Pseudomonas only	Phage added	0.289444444	Tiny	part	none	snp_synonymous [cupB3 (Q->Q)]; snp_nonsynonymous [pilT (C->R)]	snp_nonsynonymous [wspA (V->A)]	small_indel_frameshift [mutL (1bp DEL)]	small_indel_inframe [2,4-dienoyl-CoA reductase [NADPH] (1bp INS)]; snp_intergenic_intergenic [(intergenic nt T->C)]; small_indel_inframe [Putative oxidoreductase (1bp INS)]; small_indel_inframe [phzM (1bp INS)]; snp_nonsynonymous [ftsE (T->A)]; snp_nonsynonymous [DNA-3-methyladenine glycosidase I (V->A)]; snp_nonsynonymous [foxA (R->C)]; snp_nonsynonymous [cynR (G->D)]; snp_synonymous [Chemotaxis…
4	9	1	Pseudomonas only	Phage added	8.33E-06	None	resis	none	snp_nonsense [pilT (E->*)]	NA	NA	NA
4	10	1	Pseudomonas only	Phage added	8.33E-06	None	resis	none	snp_nonsense [pilT (E->*)]	snp_nonsynonymous [morA (A->T)]	NA	NA
4	10	6	Pseudomonas only	Phage added	0.000532751	Cloudy	part	none	snp_nonsynonymous [pilT (R->P)]	snp_nonsynonymous [wspF (I->S)]	NA	NA
8	3	1	Pseudomonas only	Phage added	8.33E-06	None	resis	none	small_indel_frameshift [pilM (4bp DEL)]	NA	NA	small_indel_frameshift [wecC (1bp DEL)]
8	4	1	Pseudomonas only	Phage added	8.33E-06	None	resis	none	snp_nonsense [pilC (W->*)]	snp_nonsynonymous [wspA (A->V)]	NA	NA
8	5	1	Pseudomonas only	Phage added	8.33E-06	None	resis	none	snp_nonsense [pilB (Y->*)]	snp_nonsynonymous [wspA (A->T)]	NA	NA
8	6	1	Pseudomonas only	Phage added	8.33E-06	None	resis	none	snp_nonsynonymous [pilB (D->A)]	snp_nonsynonymous [morA (M->I)]	NA	snp_nonsynonymous [ribonucleoside-diphosphate reductase subunit alpha (G->D)]
8	7	1	Pseudomonas only	Phage added	8.33E-06	None	resis	none	small_indel_inframe [pilT (15bp DEL)]	snp_nonsynonymous [morA (M->I)]	NA	NA
8	8	1	Pseudomonas only	Phage added	8.33E-06	None	resis	none	snp_nonsense [pilB (Q->*)]	snp_nonsynonymous [wspA (A->V)]	NA	NA
8	9	1	Pseudomonas only	Phage added	8.33E-06	None	resis	none	snp_nonsynonymous [pilN (T->P)]	snp_nonsense [wspF (C->*)]	NA	NA
8	10	1	Pseudomonas only	Phage added	8.33E-06	None	resis	intermediate	snp_nonsynonymous [pilB (E->K)]	snp_nonsynonymous [wspA (D->G)]	NA	NA
8	10	5	Pseudomonas only	Phage added	0.00273751	Cloudy	part	none	snp_nonsynonymous [pilT (R->P)]	snp_nonsynonymous [wspF (I->S)]	NA	NA
